# RNA-guided RNA silencing by an Asgard archaeal Argonaute

**DOI:** 10.1101/2023.12.14.571608

**Authors:** Carolien Bastiaanssen, Pilar Bobadilla Ugarte, Kijun Kim, Yanlei Feng, Giada Finocchio, Todd A. Anzelon, Stephan Köstlbacher, Daniel Tamarit, Thijs J. G. Ettema, Martin Jinek, Ian J. MacRae, Chirlmin Joo, Daan C. Swarts, Fabai Wu

## Abstract

Eukaryotic Argonaute proteins achieve gene repression and defense against viruses and transposons by RNA-guided RNA silencing. By contrast, known prokaryotic Argonautes adopt single-stranded DNA as guides and/or targets, leaving the evolutionary origin of RNA-guided RNA silencing elusive. Here, we show an evolutionary expansion of Asgard archaeal Argonautes (asAgos), including the discovery of HrAgo1 from the Lokiarchaeon ‘*Candidatus* Harpocratesius repetitus’ that shares a common origin with eukaryotic PIWI proteins. HrAgo1 exhibits RNA-guided RNA cleavage *in vitro* and RNA silencing in human cells. The cryo-EM structure of HrAgo1 combined with quantitative single-molecule experiments reveals that HrAgo1 possesses hybrid structural features and target binding modes bridging those of the eukaryotic AGO and PIWI clades. Finally, genomic evidence suggests that eukaryotic Dicer-like processing of double-stranded RNA likely emerged as a mechanism of generating guide RNA for asAgos prior to eukaryogenesis. Our study provides new insights into the evolutionary origin and plasticity of Argonaute-based RNA silencing.
