## Supplementary material for "RNA-guided RNA silencing by an Asgard archaeal Argonaute": SI Tables

### Sheet: Table_S1
Table S1. a list of asAgos
Header	Taxon	Length	HMMscore	ContigEdge	StartCodon	StopCodon	Completeness
Asgard_ASG011_04023	Kari	1111	178	N	GTG	TAG	Y
Asgard_ASG012_05861	Hod	750	90.9	N	GTG	TAG	Y
Asgard_ASG014_02649	Gerd	505	223.2	N	ATG	TAA	Y
Asgard_ASG038_02086	Loki	294	136.4	N	ATG	TAA	Y
Asgard_ASG042_02410	Baldr	406	166.1	N	TTG	TAA	Y
Asgard_ASG043_02616	Baldr	322	119.3	Y	GTA	TGA	Ct
Asgard_ASG045_01543	Sif	756	74.9	N	ATG	TAG	Y
Asgard_ASG055_04381	Hela	224	128.6	N	ATG	TGA	Y
Asgard_ASG055_06528	Hela	949	29.3	N	ATG	TAG	Y
Asgard_ASG061_01709	Hermod	801	151.2	N	GTG	TAG	Y
Asgard_ASG068_00704	Hod	362	159.3	Y	CAC	TGA	Ct
Asgard_ASG068_01094	Hod	229	30.1	Y	ATG	ACT	Nt
Asgard_ASG072_06565	Hod	483	188.7	N	GTG	TAG	Y
Asgard_ASG073_01058	Hod	768	126.7	N	GTG	TAG	Y
Asgard_ASG073_02374	Hod	760	72.4	N	ATG	TAG	Y
Asgard_ASG073_02603	Hod	886	24.8	N	ATG	TAA	Y
Asgard_ASG073_02772	Hod	744	73.5	Y	CCT	TAA	Ct
Asgard_ASG073_03135	Hod	770	74.2	N	ATG	TAA	Y
Asgard_ASG073_03281	Hod	729	92	N	ATG	TGA	Y
Asgard_ASG073_03716	Hod	586	37.5	Y	ATG	ATC	Nt
Asgard_ASG075_02395	Hod	483	199	N	ATG	TAA	Y
Asgard_ASG076_03110	Hod	479	195	N	ATG	TGA	Y
Asgard_ASG087_02988	Loki	670	85.6	N	ATG	TAA	Y
Asgard_ASG088_02980	Loki	759	91.8	N	ATG	TAA	Y
Asgard_ASG092_00089	Loki	587	143.4	Y	GGT	TAA	Ct
Asgard_ASG093_02036	Loki	768	113.8	Y	ATG	TAA	Y
Asgard_ASG102_00071	Thor	86	39.7	Y	ACA	TAG	Ct
Asgard_ASG106_01524	Thor	366	159.5	Y	TTC	TAG	Nt
Asgard_ASG120_00858	Thor	472	172.6	N	GTG	TAG	Y
Asgard_ASG122_03190	Thor	280	38.9	Y	ATG	GAA	Nt
Asgard_ASG131_04275	Gerd	709	104.2	N	GTG	TGA	Y
Asgard_ASG131_04279	Gerd	735	63.5	N	ATG	TGA	Y
Asgard_ASG132_01490	Heimdall	495	201.6	N	ATG	TAA	Y
Asgard_ASG133_02022	Gerd	318	94.4	Y	TTG	ACT	Middle
Asgard_ASG134_00171	Gerd	730	69.6	N	ATG	TAA	Y
Asgard_ASG134_00173	Gerd	759	110.2	N	ATG	TAG	Y
Asgard_ASG135_01774	Heimdall	765	131.3	N	ATG	TAA	Y
Asgard_ASG140_02881	Heimdall	765	131.3	N	ATG	TAA	Y
Asgard_ASG144_03258	Hela	795	148.6	N	ATG	TAA	Y
Asgard_ASG147_00832	Jord	796	102.4	N	ATG	TGA	Y
Asgard_ASG147_01375	Jord	763	37.2	N	ATG	TAA	Y
Asgard_ASG147_01653	Jord	405	158.1	N	TTG	TAG	Y
Asgard_ASG149_01430	Jord	426	158.6	N	ATG	TGA	Y
Asgard_ASG154_01258	Loki	471	148.8	N	ATG	TAA	Y
Asgard_ASG154_02673	Loki	757	92	N	ATG	TAA	Y
Asgard_ASG155_03984	Loki	788	146.2	N	ATG	TAA	Y
Asgard_ASG156_02398	Loki	122	59.5	N	TTG	TGA	Y
Asgard_ASG156_02399	Loki	310	128.1	N	ATG	TAG	Y
Asgard_ASG156_02880	Loki	254	149.5	N	ATG	TGA	Y
Asgard_ASG158_02499	Loki	474	208	N	ATG	TAA	Y
Asgard_ASG158_04452	Loki	492	174.1	N	ATG	TGA	Y
Asgard_ASG158_04709	Loki	799	150.4	N	ATG	TAA	Y
Asgard_ASG159_02762	Loki	771	124.8	N	ATG	TAA	Y
Asgard_ASG160_01885	Loki	788	152	N	ATG	TAA	Y
Asgard_ASG164_00902	Loki	247	124.2	N	TTG	TAA	Y
Asgard_ASG168_01541	Loki	285	172.3	N	ATG	TAA	Y
Asgard_ASG168_03600	Loki	763	111.2	N	ATG	TAA	Y
Asgard_ASG172_03793	Loki	763	113.2	N	ATG	TAA	Y
Asgard_ASG173_02424	Loki	303	183.6	N	TTG	TAA	Y
Asgard_ASG180_00585	Loki	788	146.3	N	ATG	TAA	Y
Asgard_ASG183_02489	Loki	764	111	Y	TTG	TAA	Y
Asgard_ASG187_01367	Loki	299	199.3	N	ATG	TAA	Y
Asgard_ASG187_01555	Loki	763	113.8	N	ATG	TAA	Y
Asgard_ASG187_01723	Loki	675	158.3	N	ATG	TAA	Y
Asgard_ASG187_04554	Loki	386	190.9	Y	CAA	TAG	Ct
Asgard_ASG188_03183	Loki	481	183.5	N	ATG	TAA	Y
Asgard_ASG188_03523	Loki	755	98.5	N	ATG	TAA	Y
Asgard_ASG188_06490	Loki	736	162.7	N	ATG	TAA	Y
Asgard_ASG189_03873	Loki	762	116.2	N	ATG	TAA	Y
Asgard_ASG189_07849	Loki	761	123.6	Y	TTT	TGA	Ct
Asgard_ASG190_00881	Sif	776	127.5	N	TTG	TAA	Y
Asgard_ASG194_01917	Sif	841	95	N	ATG	TAG	Y
Asgard_ASG203_01028	Thor	733	118.1	N	TTG	TAG	Y
Asgard_ASG207_00250	ALCG	736	149.3	N	TTG	TGA	Y
Asgard_ASG207_00814	ALCG	750	149.7	N	ATG	TAA	Y
Asgard_ASG209_00934	Baldr	443	140.3	N	ATG	TGA	Y
Asgard_ASG235_01169	Baldr	496	229	N	TTG	TAA	Y
Asgard_ASG244_02077	Loki	491	35	N	ATG	TAA	Y
Asgard_ASG304_01440	Thor	742	195.8	Y	ATG	CAA	Nt
Asgard_ASG307_01149	Loki	492	174.4	N	ATG	TAA	Y
Asgard_ASG308_00888	Loki	502	161.5	Y	TAT	TGA	Ct
Asgard_ASG315_01074	Thor	981	210.1	N	ATG	TAA	Y
Asgard_ASG331_03721	Sigyn	834	38.6	N	ATG	TGA	Y
Asgard_ASG338_01097	Hod	667	156.3	N	ATG	TAA	Y
Asgard_ASG339_01781	Njord	406	120.7	Y	ATG	CAT	Nt
Asgard_ASG340_01986	Kari	731	61.9	N	ATG	TGA	Y
Asgard_ASG340_01988	Kari	680	51.5	N	ATG	TAG	Y
Asgard_ASG341_00360	Kari	741	52.1	N	ATG	TGA	Y
Asgard_ASG347_02881	Gerd	747	81.6	N	ATG	TAA	Y
Asgard_ASG347_02885	Gerd	709	92.7	N	GTG	TGA	Y
Asgard_ASG403_00889	Loki	762	115.9	N	ATG	TAA	Y
Asgard_ASG407_01384	Gerd	106	45.8	N	ATG	TAA	Y
Asgard_ASG407_01599	Gerd	386	129	Y	TTG	TAT	Nt
Asgard_ASG413_01233	Heimdall	418	144	Y	ATG	TGA	Y
Asgard_ASG413_01332	Heimdall	600	33.9	N	GTG	TAA	Y
Asgard_ASG413_01333	Heimdall	743	98	N	ATG	TGA	Y
Asgard_ASG414_00098	Kari	741	67.3	N	ATG	TAA	Y
Asgard_ASG421_04246	Hod	408	187.7	Y	ATC	TGA	Ct
Asgard_ASG443_01761	Heimdall	277	179.9	Y	AAA	TAA	Ct
Asgard_ASG458_03796	Kari	117	52.7	N	TTG	TGA	Y
Asgard_ASG471_00745	Heimdall	483	188.3	N	ATG	TAG	Y
Asgard_ASG472_00289	Vali	395	178.7	N	ATG	TAA	Y
Asgard_ASG472_01049	Vali	751	192.4	N	GTG	TGA	Y
Asgard_ASG473_00939	Vali	415	178.9	N	ATG	TAA	Y
Asgard_ASG492_00215	Loki	784	158.2	N	ATG	TAA	Y
Asgard_ASG504_02781	Loki	688	34	N	ATG	TAG	Y
Asgard_ASG507_03215	Gerd	482	191.9	N	ATG	TAA	Y
Asgard_ASG508_03859	Loki	720	133.5	N	ATG	TAG	Y
Asgard_ASG508_04171	Loki	481	189.5	N	ATG	TAA	Y
Asgard_ASG517_00110	Thor	1002	219.5	N	ATG	TAG	Y
Asgard_ASG523_03052	Sigyn	683	84.9	Y	ATG	CCA	Nt
Asgard_ASG530_00495	Baldr	837	130.9	N	ATG	TGA	Y
Asgard_ASG532_01529	Baldr	442	140.5	N	GTG	TGA	Y
Asgard_ASG532_01693	Baldr	407	122.5	N	ATG	TGA	Y
Asgard_ASG532_02102	Baldr	74	30.2	Y	ATG	GAT	Nt
Asgard_ASG532_02444	Baldr	229	59.6	Y	ATG	GAT	Nt
Asgard_ASG532_03461	Baldr	442	138.3	N	GTG	TGA	Y
Asgard_ASG534_02649	Gerd	505	223.2	N	ATG	TAA	Y
Asgard_ASG542_02308	Jord	405	158.1	N	TTG	TAG	Y
Asgard_ASG547_01427	Jord	403	166.1	Y	TTG	TAA	Y
Asgard_ASG550_03377	Loki	485	211.5	N	ATG	TAA	Y
Asgard_ASG562_00147	Njord	424	130.3	N	GTG	TAA	Y
Asgard_ASG563_00304	Njord	430	146.7	Y	ATG	TAG	Y
Asgard_ASG569_00910	Njord	492	119.7	N	ATG	TGA	Y
Asgard_ASG569_01374	Njord	430	145.7	N	ATG	TAG	Y
Asgard_ASG571_01536	Njord	425	116.3	N	ATG	TAG	Y
Asgard_ASG575_01292	Njord	742	84.5	Y	ATG	TAA	Y
Asgard_ASG575_01501	Njord	422	106	N	ATG	TAA	Y
Asgard_ASG576_02615	Sif	756	74.9	N	ATG	TAG	Y
Asgard_ASG578_00185	Thor	321	147.8	Y	GAG	TGA	Ct
Asgard_FWG016_02866	Thor	913	163.8	Y	ATG	AAT	Nt
Asgard_FWG037_01384	Gerd	517	25	N	ATG	TAA	Y
Asgard_FWG137_03704	Loki	272	118.8	Y	CAA	TAG	Ct
Asgard_FWG138_01706	Vali	443	121.2	N	GTG	TAA	Y
Asgard_FWG138_02219	Vali	447	136.2	N	ATG	TAA	Y
Asgard_FWG139_01681	Vali	413	161.5	N	GTG	TAG	Y
Asgard_FWG169_01464	Loki	471	154.4	N	GTG	TAA	Y
Asgard_FWG169_03248	Loki	817	188.5	N	ATG	TAA	Y

### Sheet: Table_S2
Table S2: Guides and Targets used for in vitro cleavage assays
Name	5’ modification	Sequence	Note
ogDS001	Phosphate group	TGAGGTAGTAGGTTGTATAGT	ssDNA guide
ogDS003	Hydroxyl group (none)	TGAGGTAGTAGGTTGTATAGT	ssDNA guide
ogDS002	Phosphate group	UGAGGUAGUAGGUUGUAUAGU	ssRNA guide
oBK458	Hydroxyl group (none)	UGAGGUAGUAGGUUGUAUAGU	ssRNA guide
oDS401	Cy5	AAACGACGGCCAGTGCCAAGCTTACTATACAACCTACTACCTCAT	ssDNA target
oDS403	Cy5	AAACGACGGCCAGUGCCAAGCUUACUAUACAACCUACUACCUCAU	ssRNA target

### Sheet: Table_S3
Table S3. Cryo-EM data collection, refinement and validation statistics
HrAgo1-guide RNA complex (EMD-18878) (PDB 8R3Z)
Data collection and processing
Magnification	130000
Voltage (kV)	300
Electron exposure (e–/Å2)	56.81
Defocus range (μm)	-1.0 to -2.4 (0.2 steps)
Pixel size (Å)	0.325
Symmetry imposed	C1
Initial particle images (no.)	8161440
Final particle images (no.)	283659
Map resolution (Å)	3.4
FSC threshold	0.143
Map resolution range (Å)	3.0-5.5
Refinement
Initial model used (PDB code)	Alphafold2
Model resolution (Å)	3.4
FSC threshold	0.143
Model resolution range (Å)	3.2-3.8
Map sharpening B factor (Å2)	-123.1
Model composition
Non-hydrogen atoms	6389
Protein residues	755
Nucleotide residues	6
Ligands	MG: 1
B factors (Å2) min/max/mean
Protein	57.80/253.73/152.50
Nucleotide	145.66/381.92/258.44
Ligand	140.84/140.84/140.84
R.m.s. deviations
Bond lengths (Å)	0.004 (0)
Bond angles (°)	0.653 (3)
Validation
MolProbity score	1.89
Clashscore	14.42
Poor rotamers (%)	0.29
Ramachandran plot
Favored (%)	96.5
Allowed (%)	3.5
Disallowed (%)	0

### Sheet: Table_S4
Table S4. Sequences used to prepare guides and targets for single-molecule experiments
Name	Sequence (5’ --> 3’)
Let7a RNA guide N3	[phos]UGAGUAUU(5-LC-N-U)UUUUUUUUUUUUU
Let7a RNA guide N4	[phos]UGAGGAUU(5-LC-N-U)UUUUUUUUUUUUU
Let7a RNA guide N5	[phos]UGAGGUUU(5-LC-N-U)UUUUUUUUUUUUU
Let7a RNA guide N6	[phos]UGAGGUAU(5-LC-N-U)UUUUUUUUUUUUU
Let7a RNA guide N7	[phos]UGAGGUAGA(5-LC-N-U)UUUUUUUUUUUU
Let7a RNA guide N8	[phos]UGAGGUAG(5-LC-N-U)UUUUUUUUUUUUU
Let7a RNA guide N15	[phos]UGAGGUAG(5-LC-N-U)AGGUUGUUUUUUU
Let7a RNA guide N19	[phos]UGAGGUAG(5-LC-N-U)AGGUUGUAUAGUU
Let7a RNA target N6	UUUUUUUUUU(5-LC-N-U)UUUUUUUUCUACCUCU
Let7a RNA target N8	UUUUUUUUUU(5-LC-N-U)UUUUUUUACUACCUCU
Let7a RNA target N15	UUUUUUUUUU(5-LC-N-U)ACAACCUACUACCUCU
Let7a RNA target N19	UUUUUUUCUA(5-LC-N-U)ACAACCUACUACCUCU
U30-biotin	[phos]UUUUUUUUUUUUUUUUUUUUUUUUUUUUUU[biotin]
DNA splint N6	AAAAAAAAAAAAGAGGTAGAAAAA
DNA splint N8	AAAAAAAAAAAAGAGGTAGTAAAA
DNA splint N15&N19	AAAAAAAAAAAAAAAAGAGGTAGTAGGTTGTAT
IVT DNA template t1U	CAAGCAGAAGACGGCATACGAGATAAAAAAGAGGTAAAAAAAAAAAAAAAAAAAAATGATCGGAAGAGCGTCCCTATAGTGAGTCGTATTA
IVT DNA template t1A	CAAGCAGAAGACGGCATACGAGATAAAAAUGAGGTAAAAAAAAAAAAAAAAAAAAATGATCGGAAGAGCGTCCCTATAGTGAGTCGTATTA
IVT DNA template t1G	CAAGCAGAAGACGGCATACGAGATAAAAACGAGGTAAAAAAAAAAAAAAAAAAAAATGATCGGAAGAGCGTCCCTATAGTGAGTCGTATTA
IVT DNA template t1C	CAAGCAGAAGACGGCATACGAGATAAAAAGGAGGTAAAAAAAAAAAAAAAAAAAAATGATCGGAAGAGCGTCCCTATAGTGAGTCGTATTA
IVT T7 promotor	TAATACGACTCACTATAGGG
Immobilization strand	[biotin]CAAGCAGAAGACGGCATACGAGAT
Visualizatiton strand	[Cy3-dT]GATCGGAAGAGCGTCCC
(5-LC-N-U) is 5-Aminohexylacrylamino-uridine, to which the fluorescent label is conjugated.

### Sheet: Table_S5
Table S5. Primers used for plasmid constructions for protein expression and purification in E. coli
Primer name	Sequence	Notes
oPB198	aggttgtgaatgaacGccagacccttac	E623A RV
oPB199	tgggcattgCGgtttggcacgg	D585A FW
oPB200	gtaagggtctggCgttcattcacaacct	E623A FW
oPB201	ccgtgccaaacCGcaatgccca	D585A RV

### Sheet: Table_S6
Table S6. Primers used for plasmid construction and qPCR for RNA silencing in human cell lines.
a. Primers for plasmid construction
Name	Sequence (5′ to 3′)
pX linearization (FOR)	CACAGAGACATCTCAGGTAGCAC
pX linearization (REV)	AATTCGCCCCCTGCCCCGGCG
pmirGLO linearization (FOR)	TTCTAGTTGTTTAAACGAGCTCGCTAGCCTCGAGTCTAGATACATACTTCTTTACATTCCAGTCGACCTGCAGGCATGCAAGCTGATATACATACTTCTTTACATTCCACCGGCTGCTAACAAAGCCCGAAAGG
pmirGLO linearization (REV)	AGCGAGCTCGTTTAAACAACTAGAATTACACGGCG
pLKO.1 linearization (FOR)	TCTTGTGGAAAGGACGAAACACCGGGGAACTGCATGCAGACTGCCTGCTTGGGAAACATACTTCTTTATATGCCCATATGGACCTGCTAAGCTATGGAATGTAAAGAAGTATGTATCTCAGGCCGGGACCTCTCTCGCCGCACTGATTTTTTTTCCGCAGGTATGCACGCGTGAATTC
pLKO.1 linearization (REV)	CCGGTGTTTCGTCCTTTCCACAAG
b. Primers for qPCR
Name	Sequence (5′ to 3′)
Fluc qPCR (FOR)	TCGTGCTGGAACACGGTAAA
Fluc qPCR (REV)	GTAACCTGGCTGGCCACATA
Rluc qPCR (FOR)	CAGCGACGATCTGCCTAAGA
Rluc qPCR (REV)	CCCTCGACAATAGCGTTGGA
Pri-miR-1-1 qPCR (FOR)	AGACTGCCTGCTTGGGAAAC
Pri-miR-1-1 qPCR (REV)	TCCATAGCTTAGCAGGTCCAT
U6 snRNA qPCR (FOR)	GTGCTCGCTTCGGCAGCAC
U6 snRNA qPCR (REV)	ATATGGAACGCTTCACGAATTTGCGTGTC

### Sheet: Table_S7
Table S7. A list of Supplementary Data available after publication
a. List of sequence alignments and phylogenetic trees
Figure Panel	Alignment	phylogenetic tree
Fig. 1a. S2a	Ago334_MIDPIWI.trimal	Ago334_MIDPIWI_Qpfam_best.treefile
Fig. S2b	Ago224_Long.trimal	Ago224_Long_Qpfam_best.treefile
Fig. S2c	Ago334_MIDPIWI.trimal	Ago334_MIDPIWI_LG.treefile
Fig. S2d	Ago224_Long.trimal	Ago224_Long_LG.treefile
Fig. S2e	Ago334_MIDPIWI.trimal	Ago334_MIDPIWI_WAG.treefile
Fig. S2f	Ago224_Long.trimal	Ago224_Long_WAG.treefile
Fig. 1d, Fig. S3	Ago264MIDPIWI.fasta	Ago264MIDPIWI.treefile
Fig. 1d, Fig. S3	Ago263NPAZ.fasta	Ago263NPAZ.treefile
Fig. 1d, Fig. S3	Ago264FL.fasta	Ago264FL.treefile
b. List of HMM profiles
File Names	Notes
MIDPIWI.HMM	MID-PIWI for all Agos
eukAGO.HMM	eukaryotic AGO full length, which can also detect a fraction of PIWI + HrAgo1
eukPIWI.HMM	eukaryotic PIWI full length, which can also detect a fraction of AGO + HrAgo1
RNaseIII.HMM	RNase III for prokaryotic Rnc and eukaryotic Dicer
Helicase.HMM	For helicase detection
c. CryoEM structure
Map_sharp.mrc	CryoEM map sharpened
Map.mrc	CryoEM map not sharpened
HrAgo1.pdb	Final structure model in pdb format
HrAgo1-RNA_validation_report.pdf	validation report for the structure and map submission to the RCSB depository
